# Ubiquitin and SUMO conjugation as biomarkers of Acute Myeloid Leukemias response to chemotherapies

**DOI:** 10.1101/825182

**Authors:** Pierre Gâtel, Frédérique Brockly, Christelle Reynes, Manuela Pastore, Yosr Hicheri, Guillaume Cartron, Marc Piechaczyk, Guillaume Bossis

## Abstract

Ubiquitin and the ubiquitin-like SUMO are covalently conjugated to thousands of proteins to modulate their function and fate. Many of the enzymes involved in their conjugation are dysregulated in cancers and involved in cancer cells response to therapies. We describe here the identification of biomarkers of the activity of these enzymes and their use to predict Acute Myeloid Leukemias (AML) response to standard chemotherapy (daunorubicine-DNR and cytarabine-Ara-C). We compared the ability of extracts from chemosensitive and chemoresistant AML cells to conjugate ubiquitin or SUMO-1 on 9000 proteins spotted on protein-arrays. We identified 122 proteins whose conjugation by these post-translational modifiers marks AML resistance to DNR and/or Ara-C. Based on this modifomic signature, we defined a statistical score able to predict AML patient response to standard chemotherapy. We finally developed a miniaturized assay to easily assess the modification level of the selected biomarkers and validated it in patient cell extracts. Thus, our work identifies a new type of ubiquitin-based biomarkers that could be used to predict cancer patients response to treatments.

**Summary blurb:** This study describes the identification of a new class of biomarkers of cancer response to therapies based on protein modification by Ubiquitin and SUMO and provides the tools to analyze them in Acute Myeloid Leukemia patient samples.
