## Supplementary Table 3 for "Ubiquitin and SUMO conjugation as biomarkers of Acute Myeloid Leukemias response to chemotherapies"

### Sheet: Ubiquitine_HL60
ID	Name	Accession.Number	Ulitmate.ORF.ID...Catalog.Number	Gene.Symbol	Protein.Sequence	ratio_parental/ARA-R	ratio_parental/DNR-R	mean parental	mean ARA-R	mean DNR-R	P-value student_ARA-R	P-value student_DNR-R	HL60 NEM #1	HL60 #1	HL60 ARA-R #1	HL60 DNR-R #1	HL60 NEM #2	HL60 #2	HL60 ARA-R #2	HL60 DNR-R #2	HL60 NEM #3	HL60 #3	HL60 ARA-R #3	HL60 DNR-R #3
B11R04C11	HSPB (heat shock 27kDa) associated protein 1 (HSPBAP1)	NM_024610.2	IOH13320	HSPBAP1	MAAGSEATTPVIVAAGAGGEEGEHVKPFKPEKAKEIIMSLQQPAIFCNMVFDWPARHWNAKYLSQVLHGKQIRFRMGMKSMSTVPQFETTCNYVEATLEEFLTWNCDQSSISGPFRDYDHSKFWAYADYKYFVSLFEDKTDLFQDVKWSDFGFPGRNGQESTLWIGSLGAHTPCHLDSYGCNLVFQVQGRKRWHLFPPEDTPFLYPTRIPYEESSVFSKINVVNPDLKRFPQFRKAQRHAVTLSPGQVLFVPRHWWHYVESIDPVTVSINSWIELEEDHLARVEEAITRMLVCALKTAENPQNTRAWLNPTEVEETSHAVNCCYLNAAVSAFFDRCRTSEVVEIQALRTDGEHMKKEELNVCNHMEVGQTGSQNLTTGTDKPEAASPFGPDLVPVAQRS…	0.471007	0.311095	2366.21	1134.13	730.681	0.0206172	0.00194063	774.454	2745.88	1202.25	917.483	624.873	1971.59	586.957	732.272	484.981	2381.16	1613.18	542.287
B19R03C09	phospholipid scramblase 1 (PLSCR1)	NM_021105.1	IOH13995	PLSCR1	MDKQNSQMNASHPETNLPVGYPPQYPPTAFQGPPGYSGYPGPQVSYPPPPAGHSGPGPAGFPVPNQPVYNQPVYNQPVGAAGVPWMPAPQPPLNCPPGLEYLSQIDQILIHQQIELLEVLTGFETNNKYEIKNSFGQRVYFAAEDTDCCTRNCCGPSRPFTLRIIDNMGQEVITLERPLRCSSCCCPCCLQEIEIQAPPGVPIGYVIQTWHPCLPKFTIQNEKREDVLKISGPCVVCSCCGDVDFEIKSLDEQCVVGKISKHWTGILREAFTDADNFGIQFPLDLDVKMKAVMIGACFLIDFMFFESTGSQEQKSGVW	0.944241	0.347621	31643.2	29158.9	9749.43	0.173128	0.0086699	2395.98	47897.2	41280.1	10091.9	964.622	25734.2	24484	8311.6	1574.39	21298.4	21712.7	10844.8
B11R04C13	polymerase (RNA) III (DNA directed) polypeptide K, 12.3 kDa (POLR3K)	NM_016310.2	IOH12571	POLR3K	MLLFCPGCGNGLIVEEGQRCHRFACNTCPYVHNITRKVTNRKYPKLKEVDDVLGGAAAWENVDSTAESCPKCEHPRAYFMQLQTRSADEPMTTFYKCCNAQCGHRWRD	0.56851	0.419057	7703.55	3796.6	2749.23	0.0695631	0.0141111	1264.43	12711.2	3702.9	3142.48	960.333	4365.66	2214.6	2587.28	1035.03	6033.8	5472.29	2517.93
B11R08C11	SCO cytochrome oxidase deficient homolog 1 (yeast) (SCO1), nuclear gene encoding mitochondrial protein	NM_004589.1	IOH10823	SCO1	MAMLVLVPGRVMRPLGGQLWRFLPRGLEFWGPAEGTARVLLRQFCARQAEAWRASGRPGYCLGTRPLSTARPPPPWSQKGPGDSTRPSKPGPVSWKSLAITFAIGGALLAGMKHVKKEKAEKLEKERQRHIGKPLLGGPFSLTTHTGERKTDKDYLGQWLLIYFGFTHCPDVCPEELEKMIQVVDEIDSITTLPDLTPLFISIDPERDTKEAIANYVKEFSPKLVGLTGTREEVDQVARAYRVYYSPGPKDEDEDYIVDHTIIMYLIGPDGEFLDYFGQNKRKGEIAASIATHMRPYRKKS	0.503171	0.429522	1623.23	732.713	700.676	0.0646007	8.21e-05	437.719	2011.23	722.494	881.091	824.923	1692.22	431.536	736.972	525.758	1166.25	1044.11	483.965
B18R05C07	ankyrin repeat domain 37 (ANKRD37)	NM_181726.1	IOH43299	ANKRD37	MLLLDCNPEVDGLKHLLETGASVNAPPDPCKQSPVHLAAGSGLACFLLWQLQTGADLNQQDVLGEAPLHKAAKVGSLECLSLLVASDAQIDLCNKNGQTAEDLAWSCGFPDCAKFLTTIKCMQTIKASEHPDRNDCVAVLRQKRSLGSVENTSGKRKC	0.71349	0.473022	866.131	618.766	416.506	0.0264706	0.032908	298.109	796.59	666.977	557.638	723.794	752.615	451.608	158.66	445.756	1049.19	737.713	533.22
B16R04C03	aldehyde dehydrogenase 2 family (mitochondrial) (ALDH2), nuclear gene encoding mitochondrial protein	NM_000690.1	IOH4924	ALDH2	MLRAAARFGPRLGRRLLSAAATQAVPAPNQQPEVFCNQIFINNEWHDAVSRKTFPTVNPSTGEVICQVAEGDKEDVDKAVKAARAAFQLGSPWRRMDASHRGRLLNRLADLIERDRTYLAALETLDNGKPYVISYLVDLDMVLKCLRYYAGWADKYHGKTIPIDGDFFSYTRHEPVGVCGQIIPWNFPLLMQAWKLGPALATGNVVVMKVAEQTPLTALYVANLIKEAGFPPGVVNIVPGFGPTAGAAIASHEDVDKVAFTGSTEIGRVIQVAAGSSNLKRVTLELGGKSPNIIMSDADMDWAVEQAHFALFFNQGQCCCAGSRTFVQEDIYDEFVERSVARAKSRVVGNPFDSKTEQGPQVDETQFKKILGYINTGKQEGAKLLCGGGIAADRGYFIQ…	0.944077	0.473946	1921.32	1776.26	917.879	0.379468	0.0109538	519.391	1956.28	2356.87	1234.53	331.994	2303.38	1509.69	949.912	573.256	1504.3	1462.23	569.196
B39R19C09	chromosome 5 open reading frame 32 (C5orf32)	BC023982.1	IOH14039	C5orf32	MNQENPPPYPGPGPTAPYPPYPPQPMGPGPMGGPYPPPQGYPYQGYPQYGWQGGPQEPPKTTVYVVEDQRRDELGPSTCLTACWTALCCSCLWDMLT	0.845429	0.544977	29117.9	20191.8	13499.5	0.252661	0.0338996	1106.78	51426.9	24147.9	19692.6	318.795	12850	14155.6	10160.4	1303.87	23076.7	22271.8	10645.6
B31R02C11	lysozyme-like 2 (LYZL2)	BC066294.1	IOH40058	LYZL2	MQDAPLSCLSPTKWSSVSSADSTEKSASAAGTRNLPFQFCLRQALRMKAAGILTLIGCLVTGAESKIYTRCKLAKIFSRAGLDNYWGFSLGNWICMAYYESGYNTTAQTVLDDGSIDYGIFQINSFAWCRRGKLKENNHCHVACSALVTDDLTDAIICAKKIVKETQGMNYWQGWKKHCEGRDLSDWKKDCEVS	0.561308	0.565871	1200.95	689.307	694.476	0.00677071	0.0262088	240.66	1439.91	913.43	1086.14	444.32	927.447	428.218	506.273	632.641	1235.49	726.274	491.014
B27R13C19	Uncharacterized protein C12orf65	BC020885.1	IOH14357	C12orf65	MSTVGLFHFPTPLTRICPAPWGLRLWEKLTLLSPGIAVTPVQMAGKKDYPALLSLDENELEEQFVKGHGPGGQATNKTSNCVVLKHIPSGIVVKVDHRRPLRGEAPPKGSTASRDFSQV	0.987863	0.568337	582.346	569.444	310.567	0.32109	0.0313324	275.578	655.992	633.131	452.131	610.905	321.359	331.853	216.66	520.499	769.686	743.348	262.909
B21R04C21	lysozyme-like 1 (LYZL1)	NM_032517.3	IOH10985	LYZL1	MQDAPLSCLSPTRWSSVSSADSTEKSASGAGTRNLPFQFCLRQALRMKAAGILTLIGCLVTGAESKIYTRCKLAKIFSRAGLDNYWGFSLGNWICMAYYESGYNTTAPTVLDDGSIDYGIFQINSFAWCRRGKLKENNHCHVACSALITDDLTDAIICARKIVKETQGMNYWQGWKKHCEGRDLSEWKKGCEVS	0.591199	0.571412	2618.68	1386.51	1359.85	0.0687511	0.0344921	997.386	3730.81	1401.71	1256.81	376.004	2339.16	1104.24	1533.79	978.968	1786.08	1653.58	1288.95
B22R07C17	tetraspanin 1 (TSPAN1)	NM_005727.2	IOH6907	TSPAN1	MQCFSFIKTMMILFNLLIFLCGAALLAVGIWVSIDGASFLKIFGPLSSSAMQFVNVGYFLIAAGVVVFALGFLGCYGAKTESKCALVTFFFILLLIFIAEVAAAVVALVYTTMAEHFLTLLVVPAIKKDYGSQEDFTQVWNTTMKGLKCCGFTNYTDFEDSPYFKENSAFPPFCCNDNVTNTANETCTKQKAHDQKVEGCFNQLLYDIRTNAVTVGGVAAGIGGLELAAMIVSMYLYCNLQ	0.687607	0.572274	1288.27	922.816	748.706	0.0596218	0.0103954	352.432	1313.21	1089.45	899.782	284.536	955.408	431.55	447.838	256.965	1596.18	1247.45	898.498
B30R15C17	spleen tyrosine kinase (SYK)	NM_003177.3	PV3857	SYK	HNQTSLYKKAGFEGDRTMASSGMADSANHLPFFFGNITREEAEDYLVQGGMSDGLYLLRQSRNYLGGFALSVAHGRKAHHYTIERELNGTYAIAGGRTHASPADLCHYHSQESDGLVCLLKKPFNRPQGVQPKTGPFEDLKENLIREYVKQTWNLQGQALEQAIISQKPQLEKLIATTAHEKMPWFHGKISREESEQIVLIGSKTNGKFLIRARDNNGSYALCLLHEGKVLHYRIDKDKTGKLSIPEGKKFDTLWQLVEHYSYKADGLLRVLTVPCQKIGTQGNVNFGGRPQLPGSHPATWSAGGIISRIKSYSFPKPGHRKSSPAQGNRQESTVSFNPYEPELAPWAADKGPQREALPMDTEVYESPYADPEEIRPKEVYLDRKLLTLEDKELGSGNF…	0.72466	0.572577	1694.89	1271.4	975.149	0.163716	0.00136512	353.792	1807.01	1939.26	1095.21	619.801	1474.48	493.346	781.662	348.83	1803.19	1381.6	1048.57
B25R02C21	WD repeat domain 88 (WDR88)	BC031227.1	IOH21600	WDR88	MASPPRCSPTAHDRECKLPPPSAPASEYCPGKLSWGTMARALGRFKLSIPHTHLLATLDPLALDREPPPHLLPEKHQVPEKLIWGDQDPLSKIPFKILSGHEHAVSTCHFCVDDTKLLSGSYDCTVKLWDPVDGSVVRDFEHRPKAPVVECSITGDSSRVIAASYDKTVRAWDLETGKLLWKVRYDTFIVSCKFSPDGKYVVSGFDVDHGICIMDAENITTVSVIKDHHTRSITSCCFDPDSQRVASVSLDRCIKIWDVTSQATLLTITKAHSNAISNCCFTFSGHFLCTSSWDKNLKIWNVHTGEFRNCGACVTLMQGHEGSVSSCHFARDSSFLISGGFDRTVAIWDVAEGYRKLSLKGHNDWVMDVAISNNKKWILSASKDRTMRLWNIEEIDEIP…	0.6664	0.606531	1346.96	921.414	842.521	0.0409892	0.0196818	306.9	1457.17	1245.63	1054.35	226.487	992.304	501.103	448.88	155.333	1591.39	1017.5	1024.34
B28R10C07	chromosome 2 open reading frame 34 (C2orf34)	BC053733.1	IOH28787	C2orf34	MESRVADAGTGETARAAGGSPAVGCTTRGPVVSAPLGAARWKLLRQVLKQKHLDDCLRHVSVRRFESFNLFSVTEGKERETEEEVGAWVQYTSIFCPEYSISLRHNSGSLNVEDVLTSFDNTGNVCIWPSEEVLAYYCLKHNNIFRALAVCELGGGMTCLAGLMVAISADVKEVLLTDGNEKAIRNVQDIITRNQKAGVFKTQKISSCFLRWDNETDVSQLEGHFDIVMCADCLFLDQYRASLVDAIKRLLQPRGKAMVFAPRRGNTLNQFCNLAEKAGFCIQRHENYDEHISNFHSKLKKENPDIYEENLHYPLLLILTKHG	0.932641	0.609885	3277.73	3182.6	1991.84	0.243007	0.014094	328.865	4353.84	4334.28	3072.56	796.56	1650.45	1278.68	1061.06	264.629	3828.92	3934.85	1841.91
B07R14C03	EP300-interacting inhibitor of differentiation 3	BC027612.2	IOH11844	EID3	MKMDVSVRAAGCSDDLSSGEADVDPKLLELTADEEKCRSIRRQYRQLMYCVRQNREDIVSSANNSLTEALEEANVLFDGVSRTREAALDARFLVMASDLGKEKAKQLNSDMNFFNQLAFCDFLFLFVGLNWMEGDPDKLSDCDDSIALSFWKAIEKEATSWMVKAETFHFVFGSFKLERSAPKPRLEHQKKVRKMEENGNMPTKLQKLDLSSYPEATEKNVERILGLLQTYFRKYPDTPVSYFEFVIDPNSFSRTVENIFYVSFIVRDGFARIRLDEDRLPILEPMNVNQMGEGNDSSCHGRKQGVISLTLQEWKNIVAAFEISEAMITYSSY	0.583901	0.6145	6099.26	3302.45	3144.64	0.0379886	0.0553936	658.936	10347	4348.96	3462	587.308	3125.14	1592.3	2406.63	568.975	4825.64	3966.1	3565.29
B21R04C15	cysteine and histidine-rich domain (CHORD)-containing 1 (CHORDC1)	BC017789.1	IOH13662	CHORDC1	MWTKKDAGKKVVPCRHDWHQTGGEVTISVYAKNSLPELSRVEANSTLLNVHIVFEGEKEFDQNVKLWGVIDVKRSYVTMTATKIEITMRKAEPMQWASLELPAAKKQEKQKDATTD	0.686552	0.643834	1105.48	719.274	698.97	0.155723	0.0251796	556.483	1270.77	615.635	754.928	667.377	1117.47	472.833	593.812	609.048	928.199	1069.35	748.17
B25R07C15	acyl-CoA synthetase medium-chain family member 3 (ACSM3), transcript variant 1	NM_005622.3	IOH42133	ACSM3	MLARVTRKMLRHAKCFQRLAIFGSVRALHKDNRTATPQNFSNYESMKQDFKLGIPEYFNFAKDVLDQWTDKEKAGKKPSNPAFWWINRNGEEMRWSFEELGSLSRKFANILSEACSLQRGDRVILILPRVPEWWLANVACLRTGTVLIPGTTQLTQKDILYRLQSSKANCIITNDVLAPAVDAVASKCENLHSKLIVSENSREGWGNLKELMKHASDSHTCVKTKHNEIMAIFFTSGTSGYPKMTAHTHSSFGLGLSVNGRFWLDLTPSDVMWNTSDTGWAKSAWSSVFSPWIQGACVFTHHLPRFEPTSILQTLSKYPITVFCSAPTVYRMLVQNDITSYKFKSLKHCVSAGEPITPDVTEKWRNKTGLDIYEGYGQTETVLICGNFKGMKIKPGSMG…	0.943351	0.653576	2727.61	2547.21	1762.67	0.356236	0.00540401	816.543	2823.57	3313.57	1833.73	440.078	2206	2085.08	1584.86	490.497	3153.26	2242.99	1869.43
B29R03C19	ubiquitin-conjugating enzyme E2W (putative) (UBE2W)	BC010900.1	IOH12898	UBE2W	MASMQKRLQKELLALQNDPSPGMTLNEKSAQNSITQWIVDMESAPGTLYEGEKFQLLFKFSSRYPFDSPQVMFTGENIPVHPHVYSNGHICLSILTEDWSPALSVQSVCLSIISMLSSCKEKRRPPDNSFYVRTCNKNPKKTKWWYHELKSAFILSITD	0.583108	0.705617	2557.4	1468.27	1665.97	0.0208187	0.16751	760.312	2304.66	1008.34	2597.24	801.389	1954.89	1448.65	1310.85	294.863	3412.65	1947.81	1089.84
B26R05C01	PREDICTED: Homo sapiens hypothetical protein LOC152024 (LOC152024)	XM_379183.1	IOH43202	LOC152024	MSASCHCIIHRFSDQRGRNTGKLYINKGLALNIPKQLSKVSSSYASFLVTIIDWAPSLPRAPDKQLDPVSTPEPEWTFCSIQLLLASQLHGTCAKRSSIPS	0.65109	0.761324	1732.96	1146.19	1298.12	0.00802263	0.0872503	633.761	1704.55	1102.75	1658.91	171.505	1401.94	807.183	1029.78	330.819	2092.4	1528.64	1205.65
B29R16C11	Gap junction beta-2 protein	BC071703.1	IOH61781	GJB2	MDWGTLQTILGGVNKHSTSIGKIWLTILFIFRIMILVVAAKEVWGDEQADFVCNTLQPGCKNVCYDHYFPISHIRLWALQLIFVSTPALLVAMHVAYRRHEKKRKFIKGEIKSGFKDIEEIKTQKVRIEGSLWWTYTSSIFFRVIFEAAFMYVFYVMYDGFSMQRLVKCNAWPCPNTVDCFVSRPTEKTVFTVFMIAVSGICILLNVTELCYLLIRYCSGKSKKPV	0.634468	0.796868	1894.28	1206.63	1510.97	0.00950538	0.00283821	426.775	2122.16	1533.95	1664.8	267.513	1602.19	1017.19	1247.61	465.864	1958.49	1068.75	1620.51
B39R07C01	Exocyst complex component 5 (EXOC5), mRNA	NM_006544.3	IOH55643	EXOC5	MATTAELFEEPFVADEYIERLVWRTPGGGSRGGPEAFDPKRLLEEFVNHIQELQIMDERIQRKVEKLEQQCQKEAKEFAKKVQELQKSNQVAFQHFQELDEHISYVATKVCHLGDQLEGVNTPRQRAVEAQKLMKYFNEFLDGELKSDVFTNSEKIKEAADIIQKLHLIAQELPFDRFSEVKSKIASKYHDLECQLIQEFTSAQRRGEISRMREVAAVLLHFKGYSHCVDVYIKQCQEGAYLRNDIFEDAGILCQRVNKQVGDIFSNPETVLAKLIQNVFEIKLQSFVKEQLEECRKSDAEQYLKNLYDLYTRTTNLSSKLMEFNLGTDKQTFLSKLIKSIFISYLENYIEVETGYLKSRSAMILQRYYDSKNHQKRSIGTGGIQDLKERIRQRTNLPL…	0.613843	0.848495	570.524	344.215	498.193	0.0041627	0.165287	180.088	635.638	372.702	679.557	532.117	402.773	275.577	266.381	432.321	673.16	384.366	548.642
B27R18C17	arrestin domain containing 1 (ARRDC1)	NM_152285.1	IOH21698	ARRDC1	MGRVQLFEISLSHGRVVYSPGEPLAGTVRVRLGAPLPFRAIRVTCIGSCGVSNKANDTAWVVEEGYFNSSLSLADKGSLPAGEHSFPFQFLLPATAPTSFEGPFGKIVHQVRAAIHTPRFSKDHKCSLVFYILSPLNLNSIPDIEQPNVASATKKFSYKLVKTGSVVLTASTDLRGYVVGQALQLHADVENQSGKDTSPVVASLLQKVSYKAKRWIHDVRTIAEVEGAGVKAWRRAQWHEQILVPALPQSALPGCSLIHIDYYLQVSLKAPEATVTLPVFIGNIAVNHAPVSPRPGLGLPPGAPPLVVPSAPPQEEAEAEAAAGGPHFLDPVFLSTKSHSQRQPLLATLSSVPGAPEPCPQDGSPASHPLHPPLCISTGATVPYFAEGSGGPVPTTSTL…	1.80069	1.51215	42799.2	73087.8	65489.2	0.0394002	0.134393	3701.17	50286.7	94863.1	108760	1590.55	23221.9	50282.2	31224	2414.84	54889	74118.1	56483.1
B47R04C19	phosphoserine aminotransferase 1 (PSAT1), transcript variant 1	NM_058179.1	IOH4946	PSAT1	MDAPRQVVNFGPGPAKLPHSVLLEIQKELLDYKGVGISVLEMSHRSSDFAKIINNTENLVRELLAVPDNYKVIFLQGGGCGQFSAVPLNLIGLKAGRCADYVVTGAWSAKAAEEAKKFGTINIVHPKLGSYTKIPDPSTWNLNPDASYVYYCANETVHGVEFDFIPDVKGAVLVCDMSSNFLSKPVDVSKFGVIFAGAQKNVGSAGVTVVIVRDDLLGFALRECPSVLEYKVQAGNSSLYNTPPCFSIYVMGLVLEWIKNNGGAAAMEKLSSIKSQTIYEIIDNSQGFYVCPVEPQNRSKMNIPFRIGNAKGDDALEKRFLDKALELNMLSLKGHRSVGGIRASLYNAVTIEDVQKLAAFMKKFLEMHQL	1.72423	1.62219	911.708	1585.03	1430.69	0.0481068	0.110794	684.697	793.287	1425.66	1815.67	347.678	1033.6	2173.69	1114.44	533.307	908.241	1155.75	1361.96
B46R13C01	complement component 1, q subcomponent, C chain (C1QC)	BC009016.1	IOH3326	C1QC	MDVGPSSLPHLGLKLLLLLLLLPLRGQANTGCYGIPGMPGLPGAPGKDGYDGLPGPKGEPGIPAIPGIRGPKGQKGEPGLPGHPGKNGPMGPPGMPGVPGPMGIPGEPGEEGRYKQKFQSVFTVTRQTHQPPAPNSLIRFNAVLTNPQGDYDTSTGKFTCKVPGLYYFVYHASHTANLCVLLYRSGVKVVTFCGHTSKTNQVNSGGVLLRLQVGEEVWLAVNDYYDMVGIQGSDSVFSGFLLFPD	1.04386	1.65092	2552.65	2600.57	4166.12	0.404743	0.0179394	755.774	2743.54	3033.81	4714.02	365.354	2843.65	2108.06	3997.15	738.017	2070.76	2659.84	3787.2
B08R03C19	ankyrin repeat and sterile alpha motif domain containing 4B (ANKS4B)	NM_145865.1	IOH35802	ANKS4B	MSTRYHQAASDSYLELLKEATKRDLNLSDEDGMTPTLLAAYHGNLEALEIICSRGGDPDRCDIWGNTPLHFAASNGHAHCVSFLVNFGANIFALDNDLQTPLDAAASREQNECVALLDKAATAQNIMNPKKVTRLKEQAQKNARRQIKECERLQEKHQNKMAHTYSKEESGTLSSSKGTFSRSSPSNASAPGTFGSLSKGIKDTFKIKFKKNKDTAEQVGKEGRSGQRNVMEVFREEEEDSFSGDFKEKLQLSAEEDGSVHHESILNRPGLGSIVFRRNRISSPEDISDSKREFGFKLPSELLQRQGASEADEGAADEEGEENGLKDDLPWDDDEVEWEEDVVDATPLEVFLLSQHLEEFLPIFKREQIDLEALLLCSDEDLQSIQMQLGPRKKVLNAI…	1.12968	1.65984	1180.3	1303	1925.64	0.310275	0.0372771	1140.12	957.787	1420.25	1922.5	878.761	1235.11	883.81	1665.51	265.612	1348.01	1604.95	2188.93
B18R07C13	RAD23 homolog A (S. cerevisiae) (RAD23A)	NM_005053.2	IOH22983	RAD23A	MAVTITLKTLQQQTFKIRMEPDETVKVLKEKIEAEKGRDAFPVAGQKLIYAGKILSDDVPIRDYRIDEKNFVVVMVTKTKAGQGTSAPPEASPTAAPESSTSFPPAPTSGMSHPPPAAREDKSPSEESAPTTSPESVSGSVPSSGSSGREEDAASTLVTGSEYETMLTEIMSMGYERERVVAALRASYNNPHRAVEYLLTGIPGSPEPEHGSVQESQVSEQPATEAAGENPLEFLRDQPQFQNMRQVIQQNPALLPALLQQLGQENPQLLQQISRHQEQFIQMLNEPPGELADISDVEGEVGAIGEEAPQMNYIQVTPQEKEAIERLKALGFPESLVIQAYFACEKNENLAANFLLSQNFDDE	1.32611	1.67544	3637.68	4818.29	6063.92	0.0505047	0.00940902	1617.23	3610.68	3990.72	6506.67	302.962	4013.85	5622.47	5987.91	623.468	3288.52	4841.68	5697.17
B47R05C17	AKT interacting protein (AKTIP), transcript variant 2	NM_022476.1	IOH3844	AKTIP	MNPFWSMSTSSVRKRSEGEEKTLTGDVKTSPPRTAPKKQLPSIPKNALPITKPTSPAPAAQSTNGTHASYGPFYLEYSLLAEFTLVVKQKLPGVYVQPSYRSALMWFGVIFIRHGLYQDGVFKFTVYIPDNYPDGDCPRLVFDIPVFHPLVDPTSGELDVKRAFAKWRRNHNHIWQVLMYARRVFYKIDTASPLNPEAAVLYEKDIQLFKSKVVDSVKVCTARLFDQPKIEDPYAISFSPWNPSVHDEAREKMLTQKKPEEQHNKSVHVAGLSWVKPGSVQPFSKEEKTVAT	1.13899	1.68842	725.532	779.551	1228.33	0.274895	0.0414826	352.804	987.515	850.675	1573.54	655.224	528.334	800.343	728.355	516.626	660.748	687.633	1383.1
B41R21C03	Leukocyte immunoglobulin-like receptor, subfamily A (with TM domain), member 4 (LILRA4), mRNA	NM_012276.3	IOH43377	LILRA4	MTLILTSLLFFGLSLGPRTRVQAENLPKPILWAEPGPVITWHNPVTIWCQGTLEAQGYRLDKEGNSMSRHILKTLESENKVKLSIPSMMWEHAGRYHCYYQSPAGWSEPSDPLELVVTAYSRPTLSALPSPVVTSGVNVTLRCASRLGLGRFTLIEEGDHRLSWTLNSHQHNHGKFQALFPMGPLTFSNRGTFRCYGYENNTPYVWSEPSDPLQLLVSGVSRKPSLLTLQGPVVTPGENLTLQCGSDVGYIRYTLYKEGADGLPQRPGRQPQAGLSQANFTLSPVSRSYGGQYRCYGAHNVSSEWSAPSDPLDILIAGQISDRPSLSVQPGPTVTSGEKVTLLCQSWDPMFTFLLTKEGAAHPPLRLRSMYGAHKYQAEFPMSPVTSAHAGTYRCYGSR…	1.43214	1.71572	1012	1476.38	1730.47	0.127103	0.0431761	530.874	970.969	1596.86	2100.12	163.955	1140.69	2009.22	1754.67	821.472	924.35	823.063	1336.61
B45R21C07	Potassium voltage-gated channel, shaker-related subfamily, member 4 (KCNA4), mRNA	NM_002233.1	IOH29649	KCNA4	MEVAMVSAESSGCNSHMPYGYAAQARARERERLAHSRAAAAAAVAAATAAVEGSGGSGGGSHHHHQSRGACTSHDPQSSRGSRRRRRQRSEKKKAHYRQSSFPHCSDLMPSGSEEKILRELSEEEEDEEEEEEEEEEGRFYYSEDDHGDECSYTDLLPQDEGGGGYSSVRYSDCCERVVINVSGLRFETQMKTLAQFPETLLGDPEKRTQYFDPLRNEYFFDRNRPSFDAILYYYQSGGRLKRPVNVPFDIFTEEVKFYQLGEEALLKFREDEGFVREEEDRALPENEFKKQIWLLFEYPESSSPARGIAIVSVLVILISIVIFCLETLPEFRDDRDLVMALSAGGHGGLLNDTSAPHLENSGHTIFNDPFFIVETVCIVWFSFEFVVRCFACPSQALF…	1.16287	1.80124	896.463	1045.73	1605.91	0.0940442	0.00433348	531.824	976.618	1284.12	1659	378.025	930.959	958.811	1636.14	442.902	781.81	894.253	1522.59
B09R17C19	rhomboid domain containing 1 (RHBDD1)	BC027900.1	IOH27306	RHBDD1	MPVFLFKPKGGFSSSVGYPGRQYYFNSSGSSGYQDYYPHGRPDHYEEAPRNYDTYTAGLSEEEQLERALQASLWDRGNTRNSPPPYGFHLSPEEMRRQRLHRFDSQ	1.2122	1.87425	4009.62	4728.27	7495.55	0.285766	0.00927718	1342.05	3923.41	4767.06	8285.01	524.676	4414.19	2925.42	7579.58	499.782	3691.26	6492.34	6622.06
B30R19C13	Ubiquitin-conjugating enzyme E2 D3	BC066917.1	IOH61482	UBE2D3	MALKRINKELSDLARDPPAQCSAGPVGDDMFHWQATIMGPNDSPYQGGVFFLTIHFPTDYPFKPPKVAFTTRIYHPNINSNGSICLDILRSQWSPALTISKVLLSICSLLCDPNPDDPLVPELARIYKTDRDKYNRISREWTQKYAM	1.2161	1.89727	2012	2505.99	3714.2	0.0785434	0.0481362	1473.53	1839.71	2235.36	4547.31	279.614	1573.25	1648.26	2774.06	406.667	2623.03	3634.37	3821.22
B45R04C17	RAD18 homolog (S. cerevisiae) (RAD18)	NM_020165.2	IOH3060	RAD18	MDSLAESRWPPGLAVMKTIDDLLRCGICFEYFNIAMIIPQCSHNYCSLCIRKFLSYKTQCPTCCVTVTEPDLKNNRILDELVKSLNFARNHLLQFALESPAKSPASSSSKNLAVKVYTPVASRQSLKQGSRLMDNFLIREMSGSTSELLIKENKSKFSPQKEASPAAKTKETRSVEEIAPDPSEAKRPEPPSTSTLKQVTKVDCPVCGVNIPESHINKHLDSCLSREEKKESLRSSVHKRKPLPKTVYNLLSDRDLKKKLKEHGLSIQGNKQQLIKRHQEFVHMYNAQCDALHPKSAAEIVQEIENIEKTRMRLEASKLNESVMVFTKDQTEKEIDEIHSKYRKKHKSEFQLLVDQARKGYKKIAGMSQKTVTITKEDESTEKLSSVCMGQEDNMTSVT…	1.08322	1.99558	3988.78	4290.84	7940.5	0.292097	0.0317064	1426.32	3887.16	4028.96	9793.11	773.233	4260.39	3780.52	7594.48	843.687	3818.78	5063.04	6433.92
B47R12C11	inversin (INVS)	BC006370.2	IOH6467	INVS	MNKSENLLFAGSSLASQVHAAAVNGDKGALQRLIVGNSALKDKEDQFGRTPLMYCVLADRLDCADALLKAGADVNKTDHSQRTALHLAAQKALRTISTGRI	1.56433	2.07266	367.246	582.876	685.332	0.00784247	0.131967	498.534	306.295	455.342	977.452	434.532	484.473	827.084	383.406	905.225	310.97	466.202	695.139
B29R10C03	UBX domain containing 8 (UBXD8)	NM_014613.1	IOH40633	UBXD8	MAAPEERDLTQEQTEKLLQFQDLTGIESMDQCRHTLEQHNWNIEAAVQDRLNEQEGVPSVFNPPPSRPLQVNTADHRIYSYVVSRPQPRGLLGWGYYLIMLPFRFTYYTILDIFRFALRFIRPDPRSRVTDPVGDIVSFMHSFEEKYGRAHPVFYQGTYSQALNDAKRELRFLLVYLHGDDHQDSDEFCRNTLCAPEVISLINTRMLFWACSTNKPEGYRVSQALRENTYPFLAMIMLKDRRMTVVGRLEGLIQPDDLINQLTFIMDANQTYLVSERLEREERNQTQVLRQQQDEAYLASLRADQEKERKKREERERKRRKEEEVQQQKLAEERRRQNLQEEKERKLECLPPEPSPDDPESVKIIFKLPNDSRVERRFHFSQSLTVIHDFLFSLKESPE…	1.54833	2.16758	5484.22	8319.19	11755.7	0.0966493	0.0124575	976.506	6534.38	9965.96	13830.3	172.672	5447.5	5819.91	10191.1	1015.45	4470.78	9171.7	11245.8
B38R06C13	GRIP1-associated protein 1	NM_020137.3	IOH52884	GRIPAP1	MAQALSEEEFQRMQAQLLELRTNNYQLSDELRKNGVELTSLRQKVAYLDKEFSKAQKALSKSKKAQEVEVLLSENEMLQAKLHSQEEDFRLQNSTLMAEFSKLCSQMEQLEQENQQLKEGAAGAGVAQAGPLVDGELLRLQAENTALQKNVAALQERYGKEAGKFSAVSEGQGDPPGGPAPTVLAPMPLAEVELKWEMEKEEKRLLWEQLQGLESSKQAETSRLQEELAKLSEKLKKKQESFCRLQTEKETLFNDSRNKIEELQQRKEADHKAQLARTQKLQQELEAANQSLAELRDQRQGERLEHAAALRALQDQVSIQSADAQEQVEGLLAENNALRTSLAALEQIQTAKTQELNMLREQTTGLAAELQQQQAEYEDLMGQKDDLNSQLQESLRANS…	1.37657	2.41633	601.076	743.431	1411.38	0.172916	0.0140488	322.687	725.191	678.427	1924.44	1560.89	310.759	611.943	827.874	596.51	767.278	939.923	1481.82
B14R19C11	ubiquitin-conjugating enzyme E2 variant 1 (UBE2V1)	BC000468.1	IOH3618	UBE2V1	MAATTGSGVKVPRNFRLLEELEEGQKGVGDGTVSWGLEDDEDMTLTRWTGMIIGPPRTIYENRIYSLKIECGPKYPEAPPFVRFVTKINMNGVNSSNGVVDPRAISVLAKWQNSYSIKVVLQELRRLMMSKENMKLPQPPEGQCYSN	1.52843	2.4488	1666.28	2391.51	3889.11	0.166641	0.0350076	1471.6	1774.13	1553.32	4102.64	252.344	1213.3	2798.16	3892.68	326.402	2011.41	2823.06	3672.03
B28R16C11	DCN1, defective in cullin neddylation 1, domain containing 1 (S. cerevisiae) (DCUN1D1)	BC009478.1	IOH12273	DCUN1D1	MNKLKSSQKDKVRQFMIFTQSSEKTAVSCLSQNDWKLDVATDNFFQNPELYIRESVKGSLDRKKLEQLYNRYKDPQDENKIGIDGIQQFCDDLALDPASISVLIIAWKFRAATQCEFSKQEFMDGMTELGCDSIEKLKAQIPKMEQELKEPGRFKDFYQFTFNFAKNPGQKGLDLEMAIAYWNLVLNGRFKFLDLWNKFLLEHHKRSIPKDTWNLLLDFSTMIADDMSNYDEEGAWPVLIDDFVEFARPQIAGTKSTTV	1.78111	2.55974	6033.22	10670.9	14459.5	0.0013637	0.123803	1787.87	5081.02	9258.1	22809.2	1134.1	5153.01	9388.17	8591.86	532.795	7865.62	13366.5	11977.6
B13R05C09	NIMA (never in mitosis gene a)- related kinase 10 (NEK10)	BC045758.1	IOH26432	NEK10	MVPVQPAEPPEVLKSEPYGEKADVWAVGCILYQMATLSPPFYSTNMLSLATKIVEAVYEPVPEGIYSEKVTDTISRCLTPDAEARPDIVEVSSMISDVMMKYLDNLSTSQLSLEKKLERERRRTQRYFMEANRNTVTCHHELAVLSHETFEKASLSSSSSGAASLKSELSESADLPPEGFQASYGKDEDRACDEILSDDNFNLENAEKDTYSEVDDELDISDNSSSSSSSPLKESTFNILKRSFSASGGERQSQTRDFTGGTGSRPRPALLPLDLLLKVPPHMLRAHIKEIEAELVTGWQSHSLPAVILRNLKDHASAGIAVSQRKVRQISDPIQQILIQLHKIIYITQLPPALHHNLKRRVIERFKKSLFSQQSNPCNLKSEIKKLSQGSPEPIEPNF…	1.55202	2.81856	2931.9	4532.28	8285.11	0.109381	0.0101855	1686.27	3044.99	3442.98	9927.08	922.864	2853.79	3893.48	8125.33	684.332	2896.91	6260.37	6802.92
B44R15C05	chromosome 6 open reading frame 106 (C6orf106), transcript variant 1	NM_024294.1	IOH5168	C6orf106	MEGMDVDLDPELMQKFSCLGTTDKDVLISEFQRLLGFQLNPAGCAFFLDMTNWNLQAAIGAYYDFESPNISVPSMSFVEDVTIGEGESIPPDTQFVKTWRIQNSGAEAWPPGVCLKYVGGDQFGHVNMVMVRSLEPQEIADVSVQMCSPSRAGMYQGQWRMCTATGLYYGDVIWVILSVEVGGLLGVTQQLSSFETEFNTQPHRKVEGNFNPFASPQKNRQSDENNLKDPGGSEFDSISKNTWAPAPDTWAPAPDQTEQDQNRLSQNSVNLSPSSHANNLSVVTYSKGLHGPYPFGQS	1.52557	2.84588	2555.6	3630.13	7020.92	0.162004	0.0453992	1304.13	2248.9	3610.68	9039.82	466.089	3259.62	2566.37	6724.22	1025.48	2158.26	4713.35	5298.71
B37R07C01	Optineurin	NM_001008211.1	IOH57143	OPTN	MSHQPLSCLTEKEDSPSESTGNGPPHLAHPNLDTFTPEELLQQMKELLTENHQLKEAMKLNNQAMKGRFEELSAWTEKQKEERQFFEIQSKEAKERLMALSHENEKLKEELGKLKGKSERSSEDPTDDSRLPRAEAEQEKDQLRTQVVRLQAEKADLLGIVSELQLKLNSSGSSEDSFVEIRMAEGEAEGSVKEIKHSPGPTRTVSTGTALSKYRSRSADGAKNYFEHEELTVSQLLLCLREGNQKVERLEVALKEAKERVSDFEKKTSNRSEIETQTEGSTEKENDEEKGPETVGSEVEALNLQVTSLFKELQEAHTKLSEAELMKKRLQEKCQALERKNSAIPSELNEKQELVYTNKKLELQVESMLSEIKMEQAKTEDEKSKLTVLQMTHNKLLQE…	1.44388	2.89482	4951.48	6775.91	14308.4	0.142546	0.0159301	1257.72	6369.21	7017.92	19739.7	1027.77	4687.52	5500.03	10401.9	1652.85	3797.69	7809.77	12783.6
B19R03C05	huntingtin interacting protein 2 (HIP2)	NM_005339.3	IOH13913	HIP2	MANIAVQRIKREFKEVLKSEETSKNQIKVDLVDENFTELRGEIAGPPDTPYEGGRYQLEIKIPETYPFNPPKVRFITKIWHPNISSVTGAICLDILKDQWAAAMTLRTVLLSLQALLAAAEPDDPQDAVVANQYKQNPEMFKQTARLWAHVYAGAPVSSPEYTKKIENLCAMGFDRNAVIVALSSKSWDVETATELLLSN	1.55501	2.92508	2572.53	3749.14	7170.71	0.158534	0.0382487	1192.19	2572.3	3334.12	7795.34	247.605	3117.41	3094.91	5914.71	407.672	2027.87	4818.4	7802.1
B46R17C03	sequestosome 1 (SQSTM1)	BC001874.1	IOH4836	SQSTM1	MAMSYVKDDIFRIYIKEKKECRRDHRPPCAQEAPRNMVHPNVICDGCNGPVVGTRYKCSVCPDYDLCSVCEGKGLHRGHTKLAFPSPFGHLSEGFSHSRWLRKVKHGHFGWPGWEMGPPGNWSPRPPRAGEARPGPTAESASGPSEDPSVNFLKNVGESVAAALSPLGIEVDIDVEHGGKRSRLTPVSPESSSTEEKSSSQPSSCCSDPSKPGGNVEGATQSLAEQMRKIALESEGRPEEQMESDNCSGGDDDWTHLSSKEVDPSTGELQSLQMPESEGPSSLDPSQEGPTGLKEAALYPHLPPEADPRLIESLSQMLSMGFSDEGGWLTRLLQTKNYDIGAALDTIQYSKHPPPL	1.26544	3.12669	473.046	566.541	1329.07	0.0804204	0.0381968	233.109	715.284	750.47	1343.72	462.047	260.623	383.149	972.518	444.201	443.229	566.004	1670.96

### Sheet: Ubiquitine_U937
ID	Name	Accession.Number	Ulitmate.ORF.ID...Catalog.Number	Gene.Symbol	Protein.Sequence	ratio_parental/ARA-R	ratio_parental/DNR-R	mean parental	mean ARA-R	mean DNR-R	P-value student_ARA-R	P-value student_DNR-R	U937 NEM #1	U937 #1	U937 ARA-R #1	U937 DNR-R #1	U937 NEM #2	U937 #2	U937 ARA-R #2	U937 DNR-R #2	U937 NEM #3	U937 #3	U937 ARA-R #3	U937 DNR-R #3
B22R08C13	ubiquitin-activating enzyme E1 (UBE1), transcript variant 1	NM_003334.2	IOH22897	UBE1	MSSSPLSKKRRVSGPDPKPGSNCSPAQSVLSEVPSVPTNGMAKNGSEADIDEGLYSRQLYVLGHEAMKRLQTSSVLVSGLRGLGVEIAKNIILGGVKAVTLHDQGTAQWADLSSQFYLREEDIGKNRAEVSQPRLAELNSYVPVTAYTGPLVEDFLSGFQVVVLTNTPLEDQLRVGEFCHNRGIKLVVADTRGLFGQLFCDFGEEMILTDSNGEQPLSAMVSMVTKDNPGVVTCLDEARHGFESGDFVSFSEVQGMVELNGNQPMEIKVLGPYTFSICDTSNFSDYIRGGIVSQVKVPKKISFKSLVASLAEPDFVVTDFAKFSRPAQLHIGFQALHQFCAQHGRPPRPRNEEDAAELVALAQAVNARALPAVQQNNLDEDLIRKLAYVAAGDLAPINA…	0.577327	0.300964	3775.69	1738.22	1125.49	0.0599671	0.000675738	534.032	628.514	550.101	197.854	935.746	4967.99	1596.49	1247.62	1904.13	5730.57	3068.07	1930.99
B28R16C05	C-C motif chemokine 21	NM_002989.2	PHC1475	6CKINE	SDGGAQDCCLKYSQRKIPAKVVRSYRKQEPSLGCSIPAILFLPRKRSQAELCADPKELWVQQLMQHLDKTPSPQKPAQGCRKDRGASKTGKKGKGSKGCKRTERSQTPKGP	0.378799	0.449983	6229.22	1298.02	3741.76	0.0374099	0.030312	636.411	303.602	85.7541	50.7791	2419.75	2473.38	1799.91	1406.83	3872.82	15910.7	2008.4	9767.66
B30R08C11	Cbl-interacting protein Sts-1 (STS-1)	NM_032873.3	IOH6812	STS-1	MAQYGHPSPLGMAAREELYSKVTPRRNRQQRPGTIKHGSALDVLLSMGFPRARAQKALASTGGRSVQAACDWLFSHVGDPFLDDPLPREYVLYLRPTGPLAQKLSDFWQQSKQICGKNKAHNIFPHITLCQFFMCEDSKVDALGEALQTTVSRWKCKFSAPLPLELYTSSNFIGLFVKEDSAEVLKKFAADFAAEAASKTEVHVEPHKKQLHVTLAYHFQASHLPTLEKLAQNIDVKLGCDWVATIFSRDIRFANHETLQVIYPYTPQNDDELELVPGDFIFMSPMEQTSTSEGWIYGTSLTTGCSGLLPENYITKADECSTWIFHGSYSILNTSSSNSLTFGDGVLERRPYEDQGLGETTPLTIICQPMQPLRVNSQPGPQKRCLFVCRHGERMDVVF…	0.70101	0.46268	2643.52	1603.93	1072.3	0.111865	0.0295197	432.935	930.615	965.856	419.329	1177.29	2477.93	1176.77	1747.54	1349.58	4522.01	2669.17	1050.04
B27R15C03	Rho GTPase activating protein 4 (ARHGAP4)	BC052303.1	IOH28113	ARHGAP4	MAAHGKLRRERGLQAEYETQVKEMRWQLSEQLRCLELQGELRRELLQELAEFMRRRAEVELEYSRGLEKLAERFSSRGGRLGSSREHQSFRKEPSLLSPLHCWAVLLQHTRQQSRESAALSEVLAGPLAQRLSHIAEDVGRLVKKSRDLEQQLQDELLEVVSELQTAKKTYQAYHMESVNAEAKLREAERQEEKRAGRSVPTTTAGATEAGPLRKSSLKKGGRLVEKLWPPQRPVAASSCAPVCWLQAGFLVHPPWWGAMCAPSTHQRQAKFMEHKLKCTKARNEYLLSLASVNAAVSNYYLHDVLDLMDCCDTGFHLALGQVLRSYTAAESRTQASQVQGLGSLEEAVEALDPPGDKAKVLEVHATVFCPPLRFDYHPHDGDEVAEICVEMELRDEIL…	0.842163	0.478533	877.331	785.535	445.991	0.126563	0.0279178	2182.47	1688.18	1618.26	913.422	1373.4	477.494	307.728	316.794	492.829	466.318	430.618	107.756
B32R07C11	Histone 1, H1c (HIST1H1C), mRNA	NM_005319.3	IOH5275	HIST1H1C	MSETAPAAPAAAPPAEKAPVKKKAAKKAGGTPRKASGPPVSELITKAVAASKERSGVSLAALKKALAAAGYDVEKNNSRIKLGLKSLVSKGTLVQTKGTGASGSFKLNKKAASGEAKPKVKKAGGTKPKKPVGAAKKPKKAAGGATPKKSAKKTPKKAKKPAAATVTKKVAKSPKKAKVAKPKKAAKSAAKAVKPKAAKPKVVKPKKAAPKKK	0.671317	0.485007	3496.42	2202.37	1301.77	0.097624	0.0194301	1520.44	291.241	141.196	155.963	1180.72	2427.7	2461.04	1542.94	1144.85	7770.33	4004.88	2206.4
B41R13C01	kinesin family member 3C (KIF3C)	NM_002254.5	IOH42589	KIF3C	MASKTKASEALKVVARCRPLSRKEEAAGHEQILTMDVKLGQVTLRNPRAAPGELPKTFTFDAVYDASSKQADLYDETVRPLIDSVLQGFNGTVFAYGQTGTGKTYTMQGTWVEPELRGVIPNAFEHIFTHISRSQNQQYLVRASYLEIYQEEIRDLLSKEPGKRLELKENPETGVYIKDLSSFVTKNVKEIEHVMNLGNQTRAVGSTHMNEVSSRSHAIFIITVECSERGSDGQDHIRVGKLNLVDLAGSERQNKAGPNTAGGAATPSSGGGGGGGGSGGGAGGERPKEASKINLSLSALGNVIAALAGNRSTHIPYRDSKLTRLLQDSLGGNAKTIMVATLGPASHSYDESLSTLRFANRAKNIKNKPRVNEDPKDTLLREFQEEIARLKAQLEKRGM…	0.697872	0.491211	2232.21	1545.49	1308.77	0.000728778	0.0363784	168.555	599.558	426.356	147.695	674.709	2911.37	2060.18	1392.11	3572.4	3185.71	2149.92	2386.51
B39R19C01	chromosome 13 open reading frame 24 (C13orf24)	BC051911.1	IOH27047	C13orf24	MSRKISKESKKVNISSSLESEDISLETTVPTDDISSSEEREGKVRITRQLIERKELLHNIQLLKIELSQKTMMIDNLKVDYLTKIEELEEKLNDALHQKQLLTLRLDNQLAFQQKDASKYQELMKQEMETILLRQKQLEETNLQLREKAGDVRRNLRDFELTEEQYIKLKAFPEDQLSIPEYVSVRFYELVNPLRKEICELQVKKNILAEELSTNKNQLKQLTETYEEDRKNYSEVQIRCQRLALELADTKQLIQQGDYRQENYDKVKSERDALEQEVIELRRKHEILEASHMIQTKERSELSKEVVTLEQTVTLLQKDKEYLNRQNMELSVRCAHEEDRLERLQAQLEESKKAREEMYEKYVASRDHYKTEYENKLHDELEQIRLKTNQEIDQLRNAS…	0.855504	0.533024	1334.39	1138	764.632	0.224008	0.0311289	1449.56	1761.94	1653.82	1299.68	1218.15	1245.02	692.822	680.761	840.525	996.223	1067.35	313.453
B32R04C17	myosin IXA (MYO9A)	BC060886.1	IOH29219	MYO9A	MNINDGGRRRFEDNEHTLRIYPGAISEGTIYCPIPAKKNSTAAEVIESLINKLHLDKTKCYVLAEVKEFGGEEWILNPTDCPVQRMMLWPRMALENRLSGEDYRFLLREKNLDGSIHYGSLQSWLRVTEERRRMMERGFLPQPQQKDFDDLCSLPDLNEKTLLENLRNRFKHEKIYTYVGSILIVINPFKFLPIYNPKYVKMYDNHQLGKLEPHIYAVADVAYHAMLQRKKNQCIVISGESGSGKTQSTNFLIHHLTALSQKGFASGVEQIILGAGPVLEAFGNAKTAHNNNSSRFGKFIQVNYQETGTVLGAYVEKYLLEKSRLVYQEHNERNYHVFYYLLAGASEDERSAFHLKQPEEYHYLNQITKKPLRQSWDDYCYDSEPDCFTVEGEDLRHDF…	0.803679	0.554407	1369.83	1102.84	691.765	0.00261802	0.0187604	100.777	582.053	470.095	401.662	550.429	1548.71	1203.71	907.41	1233.04	1978.72	1634.73	766.223
B32R05C13	Cell division cycle 2-like protein kinase 5	NM_003718.2	PMX_10184	CDC2L5	WGKLCVDKFDIIGIIGEGTYGQVYKARDKDTGEMVALKKVRLDNEKEGFPITAIREIKILRQLTHQSIINMKEIVTDKEDALDFKKDKGAFYLVFEYMDHDLMGLLESGLVHFNENHIKSFMRQLMEGLDYCHKKNFLHRDIKCSNILLNNRGQIKLADFGLARLYSSEESRPYTNKVITLWYRPPELLLGEERYTPAIDVWSCGCILGELFTKKPIFQANQELAQLELISRICGSPCPAVWPDVIKLPYFNTMKPKKQYRRKLREEFVFIPAAALDLFDYMLALDPSKRCTAEQALQCEFLRDVEPSKMPPPD	0.573873	0.571405	1774.46	873.244	872.339	0.0459824	0.0423523	237.403	945.117	778.421	710.636	374.117	1600.41	887.831	1042.23	594.89	2777.87	953.48	864.152
B38R10C01	Putative phosphatidylinositol 4-kinase alpha-like protein P2	BC020225.1	IOH13323	LOC220686	MHPQEGHALRRPPPRWLLLTWCLGPWHSVHAGDDRGWHMTVEQKFGLFSAEIKEADPLAASEASQPKPCPPEVTPHYIWIDFLVQRFEIAKYCSSDQVEIFSSLLQRSMSLNIGRAKGSMNRHVAAIGPRFKLLTLGLSLLHADVVPNATIRNVLREKIYSTAFDYFSCPPKFPTQGEKRLREDISIMIKFWTAMFSDKKYLTASQLVPPADIGDLLEQLVEENTGSLSGPAKDFYQREFDFFNKITNVSAIIKPYPKGDERKKACLSALSEVTVQPGCSLPSNPEAIVLDVDYKSGTPMQSAAKAPYLAKFKVKRCGVSELEKEGLRCRSDSEDECSTQEADGQKISWQAAIFKLGDDCRQDMLALQIIDLFKNIFQLVGLDLFVFPYRVVATAPGCG…	0.834042	0.57281	1334.28	1094.23	668.996	0.0926101	0.0404533	59.0472	435.188	397.491	318.588	170.07	1582.87	1055.94	1060.64	364.858	1984.79	1829.27	627.758
B35R18C03	Inhibitor of nuclear factor kappa-B kinase subunit epsilon	NM_014002.1		IKBKE	MQSTANYLWHTDDLLGQGATASVYKARNKKSGELVAVKVFNTTSYLRPREVQVREFEVLRKLNHQNIVKLFAVEETGGSRQKVLVMEYCSSGSLLSVLESPENAFGLPEDEFLVVLRCVVAGMNHLRENGIVHRDIKPGNIMRLVGEEGQSIYKLTDFGAARELDDDEKFVSVYGTEEYLHPDMYERAVLRKPQQKAFGVTVDLWSIGVTLYHAATGSLPFIPFGGPRRNKEIMYRITTEKPAGAIAGAQRRENGPLEWSYTLPITCQLSLGLQSQLVPILANILEVEQAKCWGFDQFFAETSDILQRVVVHVFSLSQAVLHHIYIHAHNTIAIFQEAVHKQTSVAPRHQEYLFEGHLCVLEPSVSAQHIAHTTASSPLTLFSTAIPKGLAFRDPALDV…	0.78534	0.574247	1636.1	1199.22	870.579	0.0781974	0.0234998	471.081	651.863	634.977	425.279	845.113	1826.04	1196.36	1253.56	986.989	2430.4	1766.32	932.897
B42R13C21	Myosin light chain 2, lymphocyte-specific	BC002778.1	IOH5313	MYLC2PL	MDQNRDGFIDKEDLRDTFAALGRINVKNEELEAMVKEAPGPINFTVFLTMFGEKLKGTDPEETILHAFKVFDTEGKGFVKADVIKEKLMTQADRFSEEEVKQMFAAFPPDVCGNLDYRNLCYVITHGEEKD	0.884842	0.62049	1906.65	1647.27	1129.64	0.220049	0.04265	499.868	1346.98	1369.23	1102.2	722.245	2212.03	1424.98	1404.39	760.855	2160.96	2147.59	882.341
B32R07C17	splicing factor 3b, subunit 2, 145kDa (SF3B2)	BC007610.1	IOH6911	SF3B2	MDDPSVGPKIPQALEKILQLKESRQEEMNSQQEEEEMETDARSSLGQSASETEEDTVSVSKKEKNRKRRNRKKKKKPQRVRGVSSESSGDREKDSTRSRGSDSPAADVEIEYVTEEPEIYEPNFIFFKRIFEAFKLTDDVKKEKEKEPEKLDKLENSAAPKKKGFEEEHKDSDDDSSDDEQEKKPEAPKLSKKKLRRMNRFTVAELKQLVARPDVVEMHDVTAQDPKLLVHLKATRNSVPVPRHWCFKRKYLQGKRGIEKPPFELPDFIKRTGIQEMREALQEKEEQKTMKSKMREKVRPKMGKIDIDYQKLHDAFFKWQTKPKLTIHGDLYYEGKEFETRLKEKKPGDLSDELRISLGMPVGPNAHKVPPPWLIAMQRYGPPPSYPNLKIPGLNSPIP…	0.721082	0.62483	1217.63	880.204	747.269	0.0159001	0.0370544	907.2	1336.52	924.767	705.571	514.217	1088.57	708.747	915.415	326.928	1227.81	1007.1	620.822
B28R08C09	parathymosin (PTMS)	BC017025.1	IOH9960	PTMS	MKRIPNGRRQKMGHRREPLPTGWGWEASLGLEVGVGAAKSSHSSPGSLLWALHQSCHPLLSPQPSHFRLSRHCALHPHSAIVPPPDLLHLSSPAGPQLLLSLFALFLPPLPASFFLR	0.629558	0.628658	829.047	494.694	549.182	0.0181755	0.0312235	206.391	442.087	341.316	210.671	223.703	1042.96	607.691	625.032	384.353	1002.09	535.074	811.845
B41R13C21	Follistatin (FST), transcript variant FST317, mRNA	NM_006350.2	IOH59070	FST	MVRARHQPGGLCLLLLLLCQFMEDRSAQAGNCWLRQAKNGRCQVLYKTELSKEECCSTGRLSTSWTEEDVNDNTLFKWMIFNGGAPNCIPCKETCENVDCGPGKKCRMNKKNKPRCVCAPDCSNITWKGPVCGLDGKTYRNECALLKARCKEQPELEVQYQGRCKKTCRDVFCPGSSTCVVDQTNNAYCVTCNRICPEPASSEQYLCGNDGVTYSSACHLRKATCLLGRSIGLAYEGKCIKAKSCEDIQCTGGKKCLWDFKVGRGRCSLCDELCPDSKSDEPVCASDNATYASECAMKEAACSSGVLLEVKHSGSCN	0.887729	0.640172	3136.52	2613.45	1881.29	0.164866	0.0207906	341.066	1267.14	1345.95	921.658	1237.85	3440.38	2818.29	2421.68	2016.53	4702.05	3676.11	2300.54
B17R16C03	a serine/threonine kinase	NM_004958.2	PV4753	FRAP1 (mTOR)	LAEFMEHSDKGPLPLRDDNGIVLLGERAAKCRAYAKALHYKELEFQKGPTPAILESLISINNKLQQPEAAAGVLEYAMKHFGELEIQATWYEKLHEWEDALVAYDKKMDTNKDDPELMLGRMRCLEALGEWGQLHQQCCEKWTLVNDETQAKMARMAAAAAWGLGQWDSMEEYTCMIPRDTHDGAFYRAVLALHQDLFSLAQQCIDKARDLLDAELTAMAGESYSRAYGAMVSCHMLSELEEVIQYKLVPERREIIRQIWWERLQGCQRIVEDWQKILMVRSLVVSPHEDMRTWLKYASLCGKSGRLALAHKTLVLLLGVDPSRQLDHPLPTVHPQVTYAYMKNMWKSARKIDAFQHMQHFVQTMQQQAQHAIATEDQQHKQELHKLMARCFLKLGEWQ…	0.531855	0.799045	3126.69	1481.45	2511.15	0.0138374	0.137951	85.8685	753.418	520.242	505.823	667.488	3306.7	1463.06	3536.83	2408.26	5319.96	2461.04	3490.79
B18R15C11	DnaJ (Hsp40) homolog, subfamily B, member 2 (DNAJB2)	BC047056.1	IOH27319	DNAJB2	MASYYEILDVPRSASADDIKKAYRRKALQWHPDKNPDNKEFAEKKFKEVAEAYEVLSDKHKREIYDRYGREGLTGTGTGPSRAEAGSGGPGFTFTFRSPEEVFREFFGSGDPFAELFDDLGPFSELQNRGSRHSGPFFTFSSSFPGHSDFSSSSFSFSPGAGAFRSVSTSTTFVQGRRITTRRIMENGQERVEVEEDGQLKSVTINGVPDDLALGLELSRREQQPSVTSRSGGTQVQQTPASCPLDSDLSEDEDLQLAMAYSLSEMEAAGKKPADVF	0.59605	0.810276	12757.3	6830.69	11842.5	0.0221583	0.16544	148.041	2264.82	1727.87	1163.18	692.135	14839.7	6888.71	14584.2	1463.12	21167.4	11875.5	19780.1
B22R08C01	ring finger protein 34 (RNF34), transcript variant 2	NM_025126.2	IOH6675	RNF34	MKAGATSMWASCCGLLNEVMGTGAVRGQQSAFAGATGPFRFTPNPEFSTYPPAATEGPNIVCKACGLSFSVFRKKHVCCDCKKDFCSVCSVLQENLRRCSTCHLLQETAFQRPQLMRLKVKDLRQYLILRNIPIDTCREKEDLVDLVLCHHGLGSEDDMDTSSLNSSRSQTSSFFTRSFFSNYTAPSATMSSFQGELMDGDQTSRSGVPAQVQSEITSANTEDDDDDDDEDDDDEEENAEDRNPGLSKERVRASLSDLSSLDDVEGMSVRQLKEILARNFVNYSGCCEKWELVEKVNRLYKENEENQKSYGERLQLQDEEDDSLCRICMDAVIDCVLLECGHMVTCTKCGKRMSECPICRQYVVRAVHVFKS	0.517491	0.835879	16814.6	8034.67	15801.5	0.00342342	0.199332	49.7359	2228.76	1325.26	1203.85	489.787	15980.9	7961.24	16931.4	1043.5	32234.2	14817.5	29269.3
B19R05C03	similar to 60S ribosomal protein L21 (LOC402176)	NM_001011538.1	IOH39826	LOC402176	MDLFLWLQICESIRKVIWYTSTEWILFKKECPTSVTMAKLKVYSVPQHAVGIVVNKGKILAKRINVHIEHIKHCKSRDSFLKCVKENDQKKKEAKEEGTWVQVKHQPAPPREAHFVKACGKEPELLEPIPCEFMAS	1.26628	1.5523	946.948	1112.4	1416.32	0.235104	0.0407122	765.352	1285.22	1163.99	1680.76	792.995	869.981	894.52	1283.14	734.669	685.645	1278.69	1285.05
B37R10C05	ubiquilin 1 (UBQLN1), transcript variant 2	NM_053067.1	IOH40632	UBQLN1	MAESGESGGPPGSQDSAAGAEGAGAPAAAASAEPKIMKVTVKTPKEKEEFAVPENSSVQQFKEEISKRFKSHTDQLVLIFAGKILKDQDTLSQHGIHDGLTVHLVIKTQNRPQDHSAQQTNTAGSNVTTSSTPNSNSTSGSATSNPFGLGGLGGLAGLSSLGLNTTNFSELQSQMQRQLLSNPEMMVQIMENPFVQSMLSNPDLMRQLIMANPQMQQLIQRNPEISHMLNNPDIMRQTLELARNPAMMQEMMRNQDRALSNLESIPGGYNALRRMYTDIQEPMLSAAQEQFGGNPFASLVSNTSSGEGSQPSRTENRDPLPNPWAPQTSQSSSASSGTASTVGGTTGSTASGTSGQSTTAPNLVPGVGASMFNTPGMQSLLQQITENPQLMQNMLSAPY…	1.06761	1.71299	737.162	643.237	1278.84	0.402255	0.0054342	61.2569	196.49	291.833	339.091	296.174	780.95	830.32	1231.78	546.4	1234.05	807.557	2265.66
B29R21C21	SDF1B Recombinant Human Protein	NP_000600.1	PHC1361	SDF1B	KPVSLSYRCPCRFFESHVARANVKHLKILNTPNCALQIVARLKNNNRQVCIDPKLKWIQEYLEKALNKRFKM	1.11194	1.74453	2358.52	2404.1	4259.99	0.201892	0.00464453	4281.86	524.669	675.735	841.894	1461.76	2453.71	2768.06	4375.27	1379.69	4097.18	3768.5	7562.79
B08R12C07	ubiquitin-conjugating enzyme E2D 1 (UBC4/5 homolog, yeast) (UBE2D1)	NM_003338.2	IOH7482	UBE2D1	MALKRIQKELSDLQRDPPAHCSAGPVGDDLFHWQATIMGPPDSAYQGGVFFLTVHFPTDYPFKPPKIAFTTKIYHPNINSNGSICLDILRSQWSPALTVSKVLLSICSLLCDPNPDDPLVPDIAQIYKSDKEKYNRHAREWTQKYAM	1.10509	1.79465	2418.79	2578.26	4070.31	0.134484	0.0242788	157.825	865.304	1068.81	1863.18	487.072	2967.81	2962.88	4639.13	1098.99	3423.27	3703.1	5708.61
B02R03C17	MOB1, Mps One Binder kinase activator-like 2C (yeast) (MOBKL2C), transcript variant 2	NM_201403.1	IOH42184	MOBKL2C	MALCLKQVFAKDKTFRPRKRFEPGTQRFELYKKAQASLKSGLDLRSVVRLPPGENIDDWIAVHVVDFFNRINLIYGTMAERCSETSCPVMAGGPRYEYRWQDERQYRRPAKLSAPRYMALLMDWIEGLINDEEVFPTRVGVPFPKNFQQVCTKILTRLFRVFVHVYIHHFDSILSMGAEAHVNTCYKHFYYFIREFSLVDQRELEPLREMTERICH	1.85352	2.54017	760.391	1387.96	1886.14	0.12867	0.0301185	1880.99	1052.58	2555	2957.67	767.236	811.443	621.277	1428.28	362.332	417.147	987.617	1272.48

### Sheet: SUMO1_HL60
ID	Name	Accession.Number	Ulitmate.ORF.ID...Catalog.Number	Gene.Symbol	Protein.Sequence	ratio_parental/ARA-R	ratio_parental/DNR-R	mean parental	mean ARA-R	mean DNR-R	P-value student_ARA-R	P-value student_DNR-R	HL60 NEM #1	HL60 #1	HL60 ARA-R #1	HL60 DNR-R #1	HL60 NEM #2	HL60 #2	HL60 ARA-R #2	HL60 DNR-R #2	HL60 NEM #3	HL60 #3	HL60 ARA-R #3	HL60 DNR-R #3
B24R04C13	ring finger protein 11 (RNF11)	NM_014372.1	IOH11235	RNF11	MGNCLKSPTSDDISLLHESQSDRASFGEGTEPDQEPPPPYQEQVPVPVYHPTPSQTRLATQLTEEEQIRIAQRIGLIQHLPKGVYDPGRDGSEKKIRECVICMMDFVYGDPIRFLPCMHIYHLDCIDDWLMRSFTCPSCMEPVDAALLSSYETN	1.978	3.05998	1803.46	3636.39	5415.15	0.0278479	0.0881498	998.837	1730.37	3171.73	8744.13	684.231	2080.61	5094.54	3896.64	908.413	1599.4	2642.91	3604.69
B28R05C07	Protein BEAN	XM_375359.1	IOH43383	BEAN	MRYACSSSEDWPPPLDISSDGDVDATVLRELYPDSPPGYEECVGPGATQLYVPTDAPPPYSLTDSCPTLDGTSDSGSGHSPGRHQQEQRTPAQGGLHTVSMDTLPPYEAVCGAGPPSGLLPLPGPDPGPRGSQGSPTPTRAPASGPERIV	1.90287	1.79418	37162.8	71979.7	69022.5	0.0414431	0.204204	1204.28	40618.8	99731.7	135016	268.346	25358.8	40082.9	27225.3	813.977	45510.6	76124.6	44826.5
B47R05C05	F-box/WD repeat-containing protein 11	BC026213.1	IOH11042	FBXW11	MEPDSVIEDKTIELMNTSVMEDQNEDESPKKNTLWQISNGTSSVIVSRKRPSEGNYQKEKDLCIKYFDQWSESDQVEFVEHLISRMCHYQHGHINSYLKPMLQRDFITALPEQGLDHIAENILSYLDARSLCAAELVCKEWQRVISEGMLWKKLIERMVRTDPLWKGLSERRGWDQYLFKNRPTDGPPNSFYRSLYPKIIQDIETIESNWRCGRHNLQRIQCRSENSKGVYCLQYDDEKIISGLRDNSIKIWDKTSLECLKVLTGHTGSVLCLQYDERVIVTGSSDSTVRVWDVNTGEVLNTLIHHNEAVLHLRFSNGLMVTCSKDRSIAVWDMASATDITLRRVLVGHRAAVNVVDFDDKYIVSASGDRTIKVWSTSTCEFVRTLNGHKRGIACLQYR…	1.75492	3.0224	537.141	939.445	1498.94	0.00176151	0.0931176	665.814	386.062	651.484	1951.35	734.55	371.136	682.919	677.811	377.063	854.226	1483.93	1867.67
B14R14C13	ataxin 3 (ATXN3)	BC033711.1	IOH21762	ATXN3	MESIFHEKQEGSLCAQHCLNNLLQGEYFSPVELSSIAHQLDEEERMRMAEGGVTSEDYRTFLQQPSGNMDDSGFFSIQVISNALKVWGLELILFNSPEYQRLRIDPINERSFICNYKEHWFTVRKLGKQWFNLNSLLTGPELISDTYLALFLAQLQQEGYSIFVVKGDLPDCEADQLLQMIRVQQMHRPKLIGEELAQLKEQRVHKTDLERVLEANDGSGMLDEDEEDLQRALALSRQEIDMEDEEADLRRAIQLSMQGSSRNISQDMTQTSGTNLTSEELRKRREAYFEKQQQKQQQQQQQQQQQQQQQQQQQGDLSGQSSHPCERPATSSGALGSDLGDAMSEEDMLQAAVTMSLETVRNDLKTEGKK	1.21719	2.26872	2875.79	3451.93	6461.69	0.231099	0.0250505	699.605	2841.93	4784.82	8065.66	385.675	3481.08	3065.37	6436.01	1430.09	2304.34	2505.59	4883.4
B25R08C09	tripartite motif-containing 39 (TRIM39), transcript variant 2	NM_172016.1	IOH5913	TRIM39	MAETSLLEAGASAASTAAALENLQVEASCSVCLEYLKEPVIIECGHNFCKACITRWWEDLERDFPCPVCRKTSRYRSLRPNRQLGSMVEIAKQLQAVKRKIRDESLCPQHHEALSLFCYEDQEAVCLICAISHTHRAHTVVPLDDATQEYKEKLQKCLEPLEQKLQEITRCKSSEEKKPGELKRLVESRRQQILREFEELHRRLDEEQQVLLSRLEEEEQDILQRLRENAAHLGDKRRDLAHLAAEVEGKCLQSGFEMLKDVKSTLEKCEKVKTMEVTSVSIELEKNFSNFPRQYFALRKILKQLIADVTLDPETAHPNLVLSEDRKSVKFVETRLRDLPDTPRRFTFYPCVLATEGFTSGRHYWEVEVGDKTHWAVGVCRDSVSRKGELTPLPETGYW…	1.26064	2.05253	1213.83	1444.64	2378.03	0.175718	0.0442948	441.659	1458.75	1563.28	2924.37	577.911	1369.22	1394.06	2048.22	473.336	813.52	1376.59	2161.51
B48R03C13	ring finger protein 34 (RNF34), transcript variant 1	NM_194271.1	IOH41584	RNF34	MRKAGATSMWASCCGLLNEVMGTGAVRGQQSAFAGATGPFRFTPNPEFSTYPPAATEGPNIVCKACGLSFSVFRKKHVCCDCKKDFCSVCSVLQENLRRCSTCHLLQETAFQRPQLMRLKVKDLRQYLILRNIPIDTCREKEDLVDLVLCHHGLGSEDDMDTSSLNSSRSQTSSFFTRSFFSNYTAPSATMSSFQGELMDGDQTSRSGVPAQVQSEITSANTEDDDDDDDEDDDDEEENAEDRNPGLSKERVRASLSDLSSLDDVEGMSVRQLKEILARNFVNYSGCCEKWELVEKVNRLYKENEENQKSYGERLQLQDEEDDSLCRICMDAVIDCVLLECGHMVTCTKCGKRMSECPICRQYVVRAVHVFKS	1.27804	2.24382	2840.18	3528.69	6332.64	0.188085	0.0494118	526.67	3334.33	4565.98	9229.81	318.106	3035.85	2468.56	4270.22	553.818	2150.35	3551.54	5497.87

### Sheet: SUMO1_U937
ID	Name	Accession.Number	Ulitmate.ORF.ID...Catalog.Number	Gene.Symbol	Protein.Sequence	ratio_parental/ARA-R	ratio_parental/DNR-R	mean parental	mean ARA-R	mean DNR-R	P-value student_ARA-R	P-value student_DNR-R	U937 NEM #1	U937 #1	U937 ARA-R #1	U937 DNR-R #1	U937 NEM #2	U937 #2	U937 ARA-R #2	U937 DNR-R #2	U937 NEM #3	U937 #3	U937 ARA-R #3	U937 DNR-R #3
B22R08C01	ring finger protein 34 (RNF34), transcript variant 2	NM_025126.2	IOH6675	RNF34	MKAGATSMWASCCGLLNEVMGTGAVRGQQSAFAGATGPFRFTPNPEFSTYPPAATEGPNIVCKACGLSFSVFRKKHVCCDCKKDFCSVCSVLQENLRRCSTCHLLQETAFQRPQLMRLKVKDLRQYLILRNIPIDTCREKEDLVDLVLCHHGLGSEDDMDTSSLNSSRSQTSSFFTRSFFSNYTAPSATMSSFQGELMDGDQTSRSGVPAQVQSEITSANTEDDDDDDDEDDDDEEENAEDRNPGLSKERVRASLSDLSSLDDVEGMSVRQLKEILARNFVNYSGCCEKWELVEKVNRLYKENEENQKSYGERLQLQDEEDDSLCRICMDAVIDCVLLECGHMVTCTKCGKRMSECPICRQYVVRAVHVFKS	0.649506	0.71073	1138.01	758.018	743.75	0.00361381	0.0486475	91.7589	558.603	329.821	479.784	391.071	1125.12	754.181	839.805	627.565	1730.31	1190.05	911.662
B09R05C03	zinc finger, CCHC domain containing 12 (ZCCHC12)	BC036572.2	IOH28725	ZCCHC12	MASIIARVGNSRRLNAPLPPWAHSMLRSLGRSLGPIMASMADRNMKLFSGRVVPAQGEETFENWLTQVNGVLPDWNMSEEEKLKRLMKTLRGPAREVMRVLQATNPNLSVADFLRAMKLVFGESESSVTAHGKFFNTLQAQGEKASLYVIRLEVQLQNAIQAGIIAEKDANRTRLQQLLLGGELSRDLRLRLKDFLRMYANEQERLPNFLELIGMVREEEDWDDAFIKRKRPKRSESMVERAVSPVAFQGSPPIVIGSADCNVIEIDDTLDDSDEDVILVESQDPPLPSWGAPPLRDRARPQDEVLVIDSPHNSRAQFPSTSGGSGYKNNGPGEMRRARKRKHTIRCSYCGEEGHSKETCDNESDKAQVFENLIITLQELTHTEMERSRVAPGEYNDFS…	0.596057	0.54969	902.66	507.181	449.612	0.0334987	0.0632698	166.707	1190.29	494.907	242.833	542.209	826.239	476.298	654.783	1943.82	691.448	550.337	451.221
B46R02C13	GTP-binding nuclear protein Ran	NM_006325.2	IOH10063	RAN	MAAQGEPQVQFKLVLVGDGGTGKTTFVKRHLTGEFEKKYVATLGVEVHPLVFHTNRGPIKFNVWDTAGQEKFGGLRDGYYIQAQCAIIMFDVTSRVTYKNVPNWHRDLVRVCENIPIVLCGNKVDIKDRKVKAKSIVFHRKKNLQYYDISAKSNYNFEKPFLWLARKLIGDPNLEFVAMPALAPPEVVMDPALAAQYEHDLEVAQTTALPDEDDDL	0.780032	0.366723	1109.49	862.448	411.005	0.101037	0.000598368	372.253	1225.2	1179.02	496.659	465.139	893.532	730.314	294.374	271.659	1209.76	678.011	441.982
B47R04C03	zinc finger, MYM-type 5 (ZMYM5)	BC007048.1	IOH7230	ZMYM5	MEKCSVGGLELTEQTPALLGNMAMATSLMDIGDSFGHPACPLVSRSRNSPVEDDDDDDDVVFIESIQPPSISAPAIADQRNFIFASSKNEKPQGNYSVIPPSSRDLASQKGNISETIVIDDEEDVETNGGAEKKSSFFIEWGLPGTKNKTNDLDFSTSSLSRSKTKTGVRPFNPGRMNVAGDLFQNGEFATHHSPEMHLQRRLMSFFQ	0.604942	0.335663	4833.56	2623.62	1437.18	0.103469	0.0126156	307.603	3660.25	3753.77	1756	584.812	4328.09	2027	1739.82	710.21	6512.35	2090.1	815.711
B10R19C15	Ubiquitin-conjugating enzyme E2 D2	NM_003339.2	IOH58973	UBE2D2	MALKRIHKELNDLARDPPAQCSAGPVGDDMFHWQATIMGPNDSPYQGGVFFLTIHFPTDYPFKPPKVAFTTRIYHPNINSNGSICLDILRSQWSPALTISKVLLSICSLLCDPNPDDPLVPEIARIYKTDREKYNRIAREWTQKYAM	1.26075	2.05356	549.694	679.6	1107.45	0.217278	0.0488505	136.301	485.036	584.386	1013.15	299.441	631.341	521.115	896.615	353.678	532.706	933.3	1412.57
B18R08C05	Triosephosphate isomerase 1, mRNA (cDNA clone MGC:88108 IMAGE:6725406), complete cds	BC070129.1	IOH63021	TPI1	MAPSRKFFVGGNWKMNGRKQSLGELIGTLNAAKVPADTEVVCAPPTAYIDFARQKLDPKIAVAAQNCYKVTNGAFTGEISPGMIKDCGATWVVLGHSERRHVFGESDELIGQKVAHALAEGLGVIACIGEKLDEREAGITEKVVFEQTKVIADNVKDWSKVVLAYEPVWAIGTGKTATPPHPNCIFLYCLYLHPVMVGTRPIPSPLTIMVGTKRHQGGFSLAERWKAWWDLLLGSLGPSEGRRETILSLLTP	1.71378	1.52129	410.087	628.788	651.245	0.0571153	0.0253188	68.8125	169.506	376.873	216.662	1164.8	375.023	593.178	622.832	853.78	685.732	916.314	1114.24
