## Supplementary Table 5 for "Ubiquitin and SUMO conjugation as biomarkers of Acute Myeloid Leukemias response to chemotherapies"

### Sheet: Patients Figure 3
ID	Gender	Age at diagnosis	FAB	Blasts at diagnosis in bone marrow	Treatment	Blasts 30 days after diagnosis in bone marrow	Karyotype	Molecular biology
16127	M	59	AML 1	0.95	Idarubicine 5 Cytarabine 7	0.01	46,XY	Duplication FLT3-ITD
17195	M	66	AML 1	0.79	Idarubicine 5 Cytarabine 7 Lomustine	0.01	46,XY	CEBPA double mutated
16124	M	20	AML 1	0.92	Idarubicine 5 Cytarabine 7	0.75	t(10,11) ; del5q ; anomalies in chr 7 - CGH : translocation in MLLT10 (10p12,31) and PICALM genes (11q14,1).
16125	M	50	AML 1	0.86	Idarubicine 5 Cytarabine 7	0.88	t(1;3) ; del(21)(q22)	Duplication FLT3-ITD

### Sheet: Patients Figure 5
ID	Gender	Age at diagnosis	FAB	Blasts at diagnosis in bone marrow	Treatment	Blasts 30 days after diagnosis in bone marrow	Karyotype	Molecular biology
15085	F	41	AML 1	0.78	Daunorubicin 3 Cytarabine 7	0.05	46,XX,t(11;19)(q23;p13.1)	MLL rearangment
15088	F	46	AML 1	0.72	Daunorubicin 3 Cytarabine 7	0.03	46,XX,t(12;20)(q24;q13) (constitutional translocation )	CEBPA double mutation
15096	M	25	AML 5	0.88	Idarubicin 5 Cytarabine 7	0.03	46,XY, t(11;22)(q23;q11.2)	MLL rearangment
16122	M	74	AML 2/4	0.45	Idarubicin 5 Cytarabine 7 Lomustine	0.01	46,XY
16137	M	63	AML 2	0.62	Idarubicin 5 Cytarabine 7 Lomustine	0.02	46,XY	NPM1 A+
16152	F	54	AML 4	0.48	Idarubicin 5 Cytarabine 7 Lomustine	0.02	46,XX	Mutation NPM1-A
16174	M	68	AML 2	0.24	Idarubicin 5 Cytarabine 7 Lomustine	0.05	45,XY,-7
16185	F	69	AML 1	0.68	Idarubicin 5 Cytarabine 7 Lomustine	0.01	Complex karyotype, hypodiploid with 39 chromosomes, monosomy of chromosome 7 and deletion 5q
17235	F	58	AML 2	0.34	Idarubicine 5 Cytarabine 7	0.01	47,XX,+mar (constitutionnal)	Duplication FLT3-ITD Mutation NPM1-A
18294	F	62	AML 4 Eo	0.55	Idarubicin 5 Cytarabine 7	0.02	47,XX,+8,inv(16)(p13q22)	CBFB-MYH11
18309	F	39	AML 2	0.6	Idarubicin 5 Cytarabine 7	0.01	46,XX	CEBPA double mutation
18299	M	61	AML 2	0.38	Idarubicine 5 Cytarabine 7 Lomustine	0.01	45,XY,-7
15098	M	37	AML 0	0.94	Daunorubicin 3 Cytarabine 7	0.95	46,XY, t(6,14)(q21;q32), +4
15082	F	72	AML 4	0.56	Idarubicin 5 Cytarabine 7 Lomustine	0.24	49, XX, +8, +21, +22(10)
17217	F	42	AML 2	0.5	Idarubicin 5 Cytarabine 7	0.52	Complex karyotype, monosomal hypodiploid with 44 chromosomes, rearragment of chromosome 3, and monosomy of chromosome 7 and 17. Rearrangement of EVI1
18298	F	68	Biphenotypic AL (AML + ALL B)	0.86	Idarubicine 5 Cytarabine 7 Lomustine	0.7	45, XX, -7, ins(11;3)(q21;q21q26)
17202	F	67	AML 0/1	0.27	Idarubicin 5 Cytarabine 7 Lomustine	0.25	43 XX,-5,-7,-12,add(12)(p13),add(16)(q24),-17,+mar(8)
